# Flexible value coding in the mesolimbic dopamine system depending on internal water and sodium balance

**DOI:** 10.1101/2025.04.16.649233

**Authors:** Takaaki Ozawa, Issei Nakagawa, Yuuki Uchida, Mayuka Abe, Tom Macpherson, Yuichi Yamashita, Takatoshi Hikida

## Abstract

Homeostatic imbalances elicit strong cravings, such as thirst and salt appetite, to restore equilibrium. Although midbrain dopaminergic neurons are known to encode the value of foods, their nutritional state-dependency remains unknown. Here, we show that the activity of the dopaminergic mesolimbic pathway flexibly expresses the positive and negative values of water and salt depending on the internal state in mice. Mice showed behavioral preference and aversion to water and salt depending on their internal water and sodium balance. Fiber photometry recordings revealed that dopamine neurons in the ventral tegmental area and dopamine release in the nucleus accumbens flexibly showed bidirectional excitatory and inhibitory responses to water and salt intake in a state-dependent manner. Furthermore, these dopaminergic and behavioral responses could be simulated by a homeostatic reinforcement learning model. Our results demonstrate the nutritional state-dependency of value coding in mesolimbic dopamine systems, providing new insights into neural circuits underlying homeostatic regulation of appetitive and avoidance behaviors.
