## Supplementaly statistical data for "Flexible value coding in the mesolimbic dopamine system depending on internal water and sodium balance"

### Sheet: Sheet1
Figure	Panel	Variance	n and sex (M: male; F: Female)	Statistic method			t/F, df, r, r-squared	P value	Post hoc	Comparison		Adjusted P value	Summary	Symbol
1	f	Tastants: Sucrose, Quinine	M: 4, F: 4	Paired t-test			t=5.097, df=7	P=0.0014		Sucrose vs. Quinine			P<0.01	**
	g						t=4.949, df=7	P=0.0017		Sucrose vs. Quinine			P<0.01	**
	h						t=4.714, df=7	P=0.0022		Sucrose vs. Quinine			P<0.01	**
	i						t=5.008, df=7	P=0.0016		Sucrose vs. Quinine			P<0.01	**
	k			Paired t-test	Positive AUC		t=3.591, df=7	P=0.0088		Sucrose vs. Quinine			P<0.01	**
					Negative AUC		t=3.854, df=7	P=0.0063		Sucrose vs. Quinine			P<0.01	**
	l			Correlation	Positive AUC		r=0.4052, R squared=0.1642	P=0.1195		Sucrose vs. Quinine			P>0.05	ns
					Negative AUC		r=0.5130, R squared=0.2632	P=0.0421		Sucrose vs. Quinine			P>0.05	ns
				Simple linear regression	Positive AUC		F(1, 318)=23.44	P<0.0001		Sucrose vs. Quinine			P<0.0001	****
					Negative AUC		F(1, 318)=56.00	P<0.0001		Sucrose vs. Quinine			P<0.0001	****
2	f	Tastants: Water, NaCl 300mM, NaCl 750mM Internal states: Water-restriction 1, Salt-restriction, Water-restriction 2	M: 5, F:3	Two-way repeated measures ANOVA			Tastants: F (2, 14) = 5.775 Internal states: F (2, 14) = 0.2751 Tastants x Internal states: F (4, 28) = 31.57	P=0.0148 P=0.7635 P<0.0001	Tukey	Water-restriction 1	Water vs. NaCl 300mM Water vs. NaCl 750mM NaCl 300mM vs. NaCl 750mM	P=0.0210 P<0.0001 P=0.0002	P<0.05 P<0.0001 P<0.001	* **** ***
										Salt-restriction	NaCl 300mM vs. NaCl 750mM Water vs. NaCl 750mM Water vs. NaCl 300mM	P=0.0011 P<0.0001 P=0.0220	P<0.001 P<0.0001 P<0.05	** **** *
										Water-restriction 2	NaCl 300mM vs. NaCl 750mM Water vs. NaCl 750mM Water vs. NaCl 300mM	P=0.0660 P<0.0001 P=0.0045	P>0.05 P<0.0001 P<0.001	ns **** **
	g			Two-way repeated measures ANOVA			Tastants: F (2, 14) = 0.8119 Internal states: F (2, 14) = 0.3959 Tastants x Internal states: F (4, 28) = 18.83	P=0.4639 P=0.6804 P<0.0001		Water-restriction 1	Water vs. NaCl 300mM Water vs. NaCl 750mM NaCl 300mM vs. NaCl 750mM	P=0.1654 P=0.0082 P=0.3664	P>0.05 P<0.01 P>0.05	ns ** ns
										Salt-restriction	Water vs. NaCl 300mM Water vs. NaCl 750mM NaCl 300mM vs. NaCl 750mM	P=0.0249 P<0.0001 P=0.0008	P<0.05 P<0.0001 P<0.001	* **** ***
										Water-restriction 2	Water vs. NaCl 300mM Water vs. NaCl 750mM NaCl 300mM vs. NaCl 750mM	P=0.0805 P=0.0011 P=0.1920	P>0.05 P<0.01 P>0.05	ns ** ns
	i			Two-way repeated measures ANOVA	Positive AUC		Tastants: F (2, 14) = 6.304 Internal states: F (2, 14) = 0.4811 Tastants x Internal states: F (4, 28) = 10.88	P=0.0112 P=0.6279 P<0.0001		Water-restriction 1	Water vs. NaCl 300mM Water vs. NaCl 750mM NaCl 300mM vs. NaCl 750mM	P=0.0067 P=0.0001 P=0.3112	P<0.01 P<0.001 P>0.05	** *** ns
										Salt-restriction	Water vs. NaCl 300mM Water vs. NaCl 750mM NaCl 300mM vs. NaCl 750mM	P=0.9450 P=0.0032 P=0.0072	P>0.05 P<0.001 P<0.001	ns ** **
										Water-restriction 2	Water vs. NaCl 300mM Water vs. NaCl 750mM NaCl 300mM vs. NaCl 750mM	P=0.2536 P=0.0035 P=0.1389	P>0.05 P<0.001 P>0.05	ns ** ns
					Negative AUC		Tastants: F (2, 14) = 11.08 Internal states: F (2, 14) = 0.7446 Tastants x Internal states: F (4, 28) = 8.452	P=0.0013 P=0.4928 P=0.0001		Water-restriction 1	Water vs. NaCl 300mM Water vs. NaCl 750mM NaCl 300mM vs. NaCl 750mM	P=0.5283 P<0.0001 P=0.0009	P>0.05 P<0.0001 P<0.001	ns **** ***
										Salt-restriction	Water vs. NaCl 300mM Water vs. NaCl 750mM NaCl 300mM vs. NaCl 750mM	P=0.1527 P=0.0489 P=0.8381	P>0.05 P<0.05 P>0.05	ns * ns
										Water-restriction 2	Water vs. NaCl 300mM Water vs. NaCl 750mM NaCl 300mM vs. NaCl 750mM	P=0.7457 P=0.0020 P=0.0129	P>0.05 P<0.01 P<0.05	ns ** *
	j			Correlation	Positive AUC	Water depletion 1	r=0.6902, R squared=0.4764	P=0.0002					P<0.001	***
						Salt depletion	r=0.5129, R squared=0.2630	P=0.0104					P<0.05	*
						Water depletion 2	r=0.7550, R squared=0.5700	P<0.0001					P<0.0001	****
					Negative AUC	Water depletion 1	r=0.6067, R squared=0.3681	P=0.0017					P<0.001	***
						Salt depletion	r=0.5995, R squared=0.3594	P=0.0020					P<0.01	**
						Water depletion 2	r=0.5437, R squared=0.2956	P=0.0060					P<0.01	**
				Simple linear regression	Positive AUC	Water depletion 1	F(1, 478)=152.7	P<0.0001					P<0.0001	****
						Salt depletion	F(1, 478)=43.47	P<0.0001					P<0.0001	****
						Water depletion 2	F(1, 478)=136.9	P<0.0001					P<0.0001	****
					Negative AUC	Water depletion 1	F(1, 478)=103.4	P<0.0001					P<0.0001	****
						Salt depletion	F(1, 478)=51.60	P<0.0001					P<0.0001	****
						Water depletion 2	F(1, 478)=0.1313	P<0.0001					P<0.0001	****
3	d	Tastants: Water, NaCl 300mM, NaCl 750mM Internal states: Water-restriction 1, Salt-restriction, Water-restriction 2	M: 6	Two-way repeated measures ANOVA			Tastants: F (2, 10) = 15.04 Internal states: F (2, 10) = 0.8540 Tastants x Internal states: F (4, 20) = 37.69	P=0.0010 P=0.4545 P<0.0001	Tukey	Water-restriction 1	Water vs. NaCl 300mM Water vs. NaCl 750mM NaCl 300mM vs. NaCl 750mM	P=0.0006 P<0.0001 P=0.0190	P<0.001 P<0.0001 P<0.05	*** **** *
										Salt-restriction	Water vs. NaCl 300mM Water vs. NaCl 750mM NaCl 300mM vs. NaCl 750mM	P=0.0060 P<0.0001 P=0.0043	P<0.01 P<0.0001 P<0.01	** **** **
										Water-restriction 2	Water vs. NaCl 300mM Water vs. NaCl 750mM NaCl 300mM vs. NaCl 750mM	P=0.0004 P<0.0001 P=0.0060	P<0.001 P<0.0001 P<0.01	*** **** **
	e						Tastants: F (2, 10) = 5.493 Internal states: F (2, 10) = 1.089 Tastants x Internal states: F (4, 20) = 44.32	P=0.0246 P=0.3733 P<0.0001		Water-restriction 1	Water vs. NaCl 300mM Water vs. NaCl 750mM NaCl 300mM vs. NaCl 750mM	P=0.0363 P=0.0002 P=0.0653	P<0.05 P<0.001 P>0.05	* *** ns
										Salt-restriction	Water vs. NaCl 300mM Water vs. NaCl 750mM NaCl 300mM vs. NaCl 750mM	P<0.0001 P<0.0001 P=0.0031	P<0.0001 P<0.0001 P<0.01	**** **** **
										Water-restriction 2	Water vs. NaCl 300mM Water vs. NaCl 750mM NaCl 300mM vs. NaCl 750mM	P=0.0020 P<0.0001 P=0.0124	P<0.01 P<0.0001 P<0.05	** **** *
	g			Two-way repeated measures ANOVA	Positive AUC		Tastants: F (2, 10) = 8.823 Internal states: F (2, 10) = 0.2453 Tastants x Internal states: F (4, 20) = 11.86	P=0.0062 P=0.7871 P<0.0001		Water-restriction 1	Water vs. NaCl 300mM Water vs. NaCl 750mM NaCl 300mM vs. NaCl 750mM	P=0.0038 P=0.0006 P=0.7124	P<0.01 P<0.001 P>0.05	** *** ns
										Salt-restriction	Water vs. NaCl 300mM Water vs. NaCl 750mM NaCl 300mM vs. NaCl 750mM	P=0.8535 P=0.0049 P=0.0164	P>0.05 P<0.01 P<0.05	ns ** *
										Water-restriction 2	Water vs. NaCl 300mM Water vs. NaCl 750mM NaCl 300mM vs. NaCl 750mM	P=0.0023 P=0.0001 P=0.4532	P<0.01 P<0.001 P>0.05	** *** ns
					Negative AUC		Tastants: F (2, 10) = 10.35 Internal states: F (2, 10) = 2.969 Tastants x Internal states: F (4, 20) = 15.60	P=0.0037 P=0.0973 P<0.0001		Water-restriction 1	Water vs. NaCl 300mM Water vs. NaCl 750mM NaCl 300mM vs. NaCl 750mM	P=0.0539 P=0.0012 P=0.2179	P>0.05 P<0.01 P>0.05	ns ** ns
										Salt-restriction	Water vs. NaCl 300mM Water vs. NaCl 750mM NaCl 300mM vs. NaCl 750mM	P=0.0409 P=0.0319 P=0.9923	P<0.05 P<0.05 P>0.05	* * ns
										Water-restriction 2	Water vs. NaCl 300mM Water vs. NaCl 750mM NaCl 300mM vs. NaCl 750mM	P=0.0012 P<0.0001 P=0.0026	P<0.01 P<0.0001 P<0.01	** **** **
	h			Correlation	Positive AUC	Water depletion 1	r=0.6347, R squared=0.4029	P=0.0047					P<0.01	**
						Salt depletion	r=0.3393, R squared=0.1151	P=0.1683					P>0.05	ns
						Water depletion 2	r=0.7256, R squared=0.5265	P=0.0007					P<0.001	***
					Negative AUC	Water depletion 1	r=0.5618, R squared=0.3157	P=0.0152					P<0.05	*
						Salt depletion	r=0.4285, R squared=0.1836	P=0.0760					P>0.05	ns
						Water depletion 2	r=0.7730, R squared=0.5975	P=0.0002					P<0.001	***
				Simple linear regression	Positive AUC	Water depletion 1	F(1, 358)=41.43	P<0.0001					P<0.0001	****
						Salt depletion	F(1, 343)=12.31	P=0.0005					P<0.001	***
						Water depletion 2	F(1, 358)=109.1	P<0.0001					P<0.0001	****
					Negative AUC	Water depletion 1	F(1, 358)=40.07	P<0.0001					P<0.0001	****
						Salt depletion	F(1, 343)=19.94	P<0.0001					P<0.0001	****
						Water depletion 2	F(1, 358)=133.8	P<0.0001					P<0.0001	****
S4	a	Tastants: Water, NaCl 300mM, NaCl 750mM Internal states: Water-restriction 1, Salt-restriction, Water-restriction 2	M: 5, F:3	Two-way repeated measures ANOVA			Tastants: F (2, 14) = 0.4694 Internal states: F (2, 14) = 0.8343 Tastants x Internal states: F (4, 28) = 17.08	P=0.6349 P=0.4546 P<0.0001	Tukey	Water-restriction 1	Water vs. NaCl 300mM Water vs. NaCl 750mM NaCl 300mM vs. NaCl 750mM	P=0.1429 P=0.0055 P=0.3278	P>0.05 P<0.01 P>0.05	ns ** ****
										Salt-restriction	Water vs. NaCl 300mM Water vs. NaCl 750mM NaCl 300mM vs. NaCl 750mM	P<0.0001 P<0.0001 P=0.0002	P<0.0001 P<0.0001 P<0.001	**** **** ***
										Water-restriction 2	Water vs. NaCl 300mM Water vs. NaCl 750mM NaCl 300mM vs. NaCl 750mM	P=0.0622 P=0.0006 P=0.1598	P>0.05 P<0.001 P>0.05	ns *** ns
	b						Tastants: F (2, 14) = 1.937 Internal states: F (2, 14) = 1.246 Tastants x Internal states: F (4, 27) = 35.00	P=0.1809 P=0.3178 P<0.0001		Water-restriction 1	Water vs. NaCl 300mM Water vs. NaCl 750mM NaCl 300mM vs. NaCl 750mM	P=0.1717 P<0.0001 P<0.0001	P>0.05 P<0.0001 P<0.0001	ns **** ****
										Salt-restriction	Water vs. NaCl 300mM Water vs. NaCl 750mM NaCl 300mM vs. NaCl 750mM	P<0.0001 P<0.0001 P=0.0031	P<0.0001 P<0.0001 P<0.01	**** **** **
										Water-restriction 2	Water vs. NaCl 300mM Water vs. NaCl 750mM NaCl 300mM vs. NaCl 750mM	P=0.6096 P=0.0160 P=0.1276	P>0.05 P<0.05 P>0.05	ns * ns
S5	e	Tastants: Water, NaCl 300mM, NaCl 750mM Treatments: Control, Amiloride	M: 8	Two-way repeated measures ANOVA			Tastants: F (1, 7) = 2.970 Treatments: F (2, 14) = 20.33 Tastants x Treatments: F (2, 14) = 3.221	P=0.1285 P<0.0001 P=0.0707	Tukey	Control	Water vs. NaCl 300mM Water vs. NaCl 750mM NaCl 300mM vs. NaCl 750mM	P=0.0063 P<0.0001 P=0.0123	P<0.01 P<0.0001 P<0.05	** **** *
										Amiloride	Water vs. NaCl 300mM Water vs. NaCl 750mM NaCl 300mM vs. NaCl 750mM	P=0.9699 P=0.0014 P=0.0022	P>0.05 P<0.01 P<0.01	ns ** **
	f						Tastants: F (1, 7) = 38.44 Treatments: F (2, 14) = 23.01 Tastants x Treatments: F (2, 14) = 24.89	P=0.0004 P<0.0001 P<0.0001		Control	Water vs. NaCl 300mM Water vs. NaCl 750mM NaCl 300mM vs. NaCl 750mM	P<0.0001 P<0.0001 P=0.0276	P<0.0001 P<0.0001 P<0.05	**** **** *
										Amiloride	Water vs. NaCl 300mM Water vs. NaCl 750mM NaCl 300mM vs. NaCl 750mM	P=0.6890 P=0.7709 P=0.9893	P>0.05 P>0.05 P>0.05	ns ns ns
	g						Tastants: F (1, 7) = 0.08381 Treatments: F (2, 14) = 40.22 Tastants x Treatments: F (2, 14) = 0.1285	P=0.7806 P<0.0001 P=0.8805		Control	Water vs. NaCl 300mM Water vs. NaCl 750mM NaCl 300mM vs. NaCl 750mM	P=0.1998 P=0.0002 P=0.0062	P>0.05 P<0.001 P<0.01	ns *** **
										Amiloride	Water vs. NaCl 300mM Water vs. NaCl 750mM NaCl 300mM vs. NaCl 750mM	P=0.5139 P=0.0005 P=0.0044	P>0.05 P<0.001 P<0.01	ns *** **
	h						Tastants: F (1, 7) = 40.65 Treatments: F (2, 14) = 26.81 Tastants x Treatments: F (2, 13) = 17.84	P=0.0004 P<0.0001 P=0.0002		Control	Water vs. NaCl 300mM Water vs. NaCl 750mM NaCl 300mM vs. NaCl 750mM	P<0.0001 P<0.0001 P=0.0044	P<0.0001 P<0.0001 P<0.01	**** **** **
										Amiloride	Water vs. NaCl 300mM Water vs. NaCl 750mM NaCl 300mM vs. NaCl 750mM	P=0.5020 P=0.1695 P=0.7235	P>0.05 P>0.05 P>0.05	ns ns ns
	i						Tastants: F (1, 7) = 0.2011 Treatments: F (2, 14) = 39.23 Tastants x Treatments: F (2, 14) = 0.1651	P=0.6674 P<0.0001 P=0.8494		Control	Water vs. NaCl 300mM Water vs. NaCl 750mM NaCl 300mM vs. NaCl 750mM	P=0.1731 P=0.0002 P=0.0052	P>0.05 P<0.001 P>0.01	ns *** **
										Amiloride	Water vs. NaCl 300mM Water vs. NaCl 750mM NaCl 300mM vs. NaCl 750mM	P=0.4993 P=0.0005 P=0.0042	P>0.05 P<0.001 P>0.01	ns *** **
	j						Tastants:F (1, 7) = 39.46 Treatments: F (2, 14) = 27.40 Tastants x Treatments: F (2, 13) = 17.19	P=0.0004P<0.0001 P=0.0002		Control	Water vs. NaCl 300mM Water vs. NaCl 750mM NaCl 300mM vs. NaCl 750mM	P<0.0001 P<0.0001 P=0.0094	P<0.05 P<0.001 P>0.05	**** **** **
										Amiloride	Water vs. NaCl 300mM Water vs. NaCl 750mM NaCl 300mM vs. NaCl 750mM	P=0.5577 P=0.2077 P=0.7395	P<0.0001 P<0.0001 P<0.01	ns ns ns
	k						Tastants: F (1, 7) = 2.413 Treatments: F (2, 14) = 7.401 Tastants x Treatments:F (2, 14) = 0.6510	P=0.1642 P=0.0064 P=0.5366		Control	Water vs. NaCl 300mM Water vs. NaCl 750mM NaCl 300mM vs. NaCl 750mM	P=0.7718 P=0.0136 P=0.0508	P>0.05 P<0.05 P>0.05	ns * ns
										Amiloride	Water vs. NaCl 300mM Water vs. NaCl 750mM NaCl 300mM vs. NaCl 750mM	P=0.5173 P=0.1120 P=0.5610	P>0.05 P>0.05 P>0.05	ns ns ns
	l						Tastants: F (1, 7) = 12.14 Treatments: F (2, 14) = 4.848 Tastants x Treatments:F (2, 13) = 0.6416	P=0.0102 P=0.0251 P=0.5424		Control	Water vs. NaCl 300mM Water vs. NaCl 750mM NaCl 300mM vs. NaCl 750mM	P=0.1098 P=0.0150 P=0.6364	P>0.05 P<0.05 P>0.05	ns * ns
										Amiloride	Water vs. NaCl 300mM Water vs. NaCl 750mM NaCl 300mM vs. NaCl 750mM	P=0.7083 P=0.2403 P=0.6529	P>0.05 P>0.05 P>0.05	ns ns ns
S8		Tastants: Water, NaCl 300mM, NaCl 750mM Internal states: Water-restriction 1, Salt-restriction, Water-restriction 2	M: 5, F:3	Two-way repeated measures ANOVA			Tastants: F (2, 10) = 3.641 Internal states: F (2, 10) = 3.398 Tastants x Internal states: F (4, 20) = 46.33	P=0.0748 P=0.0649 P<0.0001	Tukey	Water-restriction 1	Water vs. NaCl 300mM Water vs. NaCl 750mM NaCl 300mM vs. NaCl 750mM	P=0.0152 P<0.0001 P=0.0338	P<0.05 P<0.0001 P<0.05	* **** *
										Salt-restriction	Water vs. NaCl 300mM Water vs. NaCl 750mM NaCl 300mM vs. NaCl 750mM	P<0.0001 P<0.0001 P=0.0036	P<0.0001 P<0.0001 P<0.01	**** **** **
										Water-restriction 2	Water vs. NaCl 300mM Water vs. NaCl 750mM NaCl 300mM vs. NaCl 750mM	P=0.0006 P<0.0001 P=0.0049	P<0.001 P<0.0001 P<0.01	*** **** **
	b						Tastants: F (2, 10) = 26.08 Internal states: F (2, 10) = 18.60 Tastants x Internal states: F (4, 20) = 38.13	P=0.0001 P=0.0004 P<0.0001		Water-restriction 1	Water vs. NaCl 300mM Water vs. NaCl 750mM NaCl 300mM vs. NaCl 750mM	P=0.4692 P<0.0001 P<0.0001	P>0.05 P<0.0001 P<0.0001	ns **** ****
										Salt-restriction	Water vs. NaCl 300mM Water vs. NaCl 750mM NaCl 300mM vs. NaCl 750mM	P=0.0002 P<0.0001 P=0.0940	P<0.001 P<0.0001 P>0.05	*** **** ns
										Water-restriction 2	Water vs. NaCl 300mM Water vs. NaCl 750mM NaCl 300mM vs. NaCl 750mM	P=0.0672 P<0.0001 P=0.0012	P>0.05 P<0.0001 P<0.01	ns **** **
